# A systematic evaluation of yeast sample preparation protocols for spectral identifications, proteome coverage and post-isolation modifications

**DOI:** 10.1101/2022.01.17.476533

**Authors:** Maxime den Ridder, Ewout Knibbe, Wiebeke van den Brandeler, Pascale Daran-Lapujade, Martin Pabst

## Abstract

The importance of obtaining comprehensive and accurate information from cellular proteomics experiments asks for a systematic investigation of sample preparation protocols, particularly when working with unicellular organisms with strong cell walls, such as found in the model organism and cell factory *S. cerevisiae*. Sample preparation protocols may bias towards specific protein fractions or challenge the analysis of native protein modifications due to reagent-induced artefacts. Here, we performed a systematic comparison of sample preparation protocols using a matrix of different conditions commonly applied in whole cell lysate proteomics. The different protocols were evaluated for their overall fraction of identified spectra, proteome and amino acid sequence coverage, GO-term distribution and number of peptide modifications, by employing a combination of database and unrestricted modification search approaches. The best proteome and amino acid sequence coverage was achieved by using Urea combined with filter-aided or in-solution digestion protocols, where the overall outcomes were strongly influenced by the employed quenching procedure. Most importantly, the use of moderate incubation temperatures and times, circumvented excessive formation of modification artefacts. Extensive reagent-induced peptide modifications, however, were observed when using solvents such as acetone or additives such as formic acid. Moreover, several filter material-related modifications were observed when employing the filter-aided procedures. Ultimately, the best protocols enabled the identification of approximately 65–70% of all acquired fragmentation spectra, where additional *de novo* sequencing suggests that unidentified spectra were largely of too low spectral quality to provide confident spectrum matches. This study demonstrates the large impact of different sample preparation procedures on the proteomic analysis outcome, where the collected protocols and large sets of associated mass spectrometric raw data provide a resource to evaluate and design new protocols and guide the analysis of (native) peptide modifications in the model eukaryote yeast.
