## Supplementary material for "A systematic evaluation of yeast sample preparation protocols for spectral identifications, proteome coverage and post-isolation modifications": SI Table 2

### Sheet: % Seq and Prot coverage
									Ratios (to MS/MS scans)
	Sample	MS/MS spectra	PSMs	Identified spectra (%)	Proteome coverage (%)	Proteome sequence coverage (%)		Sample	Fraction PSMs of total	Fraction identified spectra (%)	Fraction proteome coverage (%)	Fraction proteome sequence coverage (%)				Average numbers - Both biological replicates												Average ratios (to MS/MS scans) - both biological replicates
	S01_2_DDA01	39460	25174	63.7962	27.7833	7.71239		S01_2_DDA01	0.637962	0.00161673	0.000704088	0.000195448				MS/MS		PSMs		Identified		Proteome coverage		Proteome sequence coverage				PSMs		Identified		Proteome coverage		Proteome sequence coverage
	S01_2_DDA02	39247	25254	64.3463	27.3857	7.65209		S01_2_DDA02	0.643463	0.00163952	0.000697778	0.000194973				Average	Standard deviation	Average	Standard deviation	Average	Standard deviation	Average	Standard deviation	Average	Standard deviation			Average	Standard deviation	Average	Standard deviation	Average	Standard deviation	Average	Standard deviation
	S01_DDA01_0	36932	26180	70.887	25.5633	7.04059		S01_DDA01_0	0.70887	0.00191939	0.000692172	0.000190637			S01	38219.2	1318.53	25719.2	585.454	67.3933	3.84504	26.5739	1.17818	7.38125	0.349922		S01	0.673933	0.0384504	0.00176751	0.000161538	0.00069513	7.54448e-06	0.000193065	2.49603e-06
	S01_DDA02_0	37238	26269	70.5435	25.5633	7.11995		S01_DDA02_0	0.705435	0.0018944	0.000686484	0.000191201			S02	37451.2	2300.08	24784.5	1267.9	66.2095	0.697627	26.6194	1.47801	7.06909	0.669011		S02	0.662095	0.00697627	0.00177374	0.000127231	0.000710972	4.71735e-06	0.000188465	6.31094e-06
	S02_2_DDA01	39510	25852	65.4315	27.9158	7.64579		S02_2_DDA01	0.654315	0.00165608	0.000706551	0.000193515			S03	37918.2	2647.6	25015.8	2077.5	65.9275	0.916625	27.1952	2.47917	7.32973	0.808313		S03	0.659275	0.00916625	0.00174386	9.92441e-05	0.000716403	1.55175e-05	0.000192893	7.88254e-06
	S02_2_DDA02	39373	25911	65.8091	27.8827	7.65109		S02_2_DDA02	0.658091	0.00167143	0.000708168	0.000194323			S04	37543.5	1517.85	24848.5	479.865	66.2441	2.18896	27.8413	1.28005	7.20022	0.167831		S04	0.662441	0.0218896	0.00176818	0.000125676	0.000741531	1.33629e-05	0.000191908	4.8374e-06
	S02_DDA01_0	35368	23627	66.8033	25.3645	6.48294		S02_DDA01_0	0.668033	0.00188881	0.000717159	0.000183299			S05	38295.8	3194.51	25492.8	2855.27	66.4484	1.91705	27.6508	2.37904	7.43265	0.886831		S05	0.664484	0.0191705	0.0017411	9.54215e-05	0.00072209	1.92255e-05	0.000193677	8.03815e-06
	S02_DDA02_0	35554	23748	66.7942	25.3148	6.49652		S02_DDA02_0	0.667942	0.00187867	0.000712009	0.000182723			S06	39151.8	1829.15	21867.5	415.279	55.9247	2.22022	21.2061	2.5472	5.58851	0.167532		S06	0.559247	0.0222022	0.00143258	0.000121154	0.00054025	3.99567e-05	0.000143119	1.08825e-05
	S03_2_DDA01	40281	27000	67.0291	29.3406	8.028		S03_2_DDA01	0.670291	0.00166404	0.000728399	0.0001993			S07	39778.8	471.858	27903.8	645.077	70.1672	2.37694	29.3489	1.06791	7.91137	0.27955		S07	0.701672	0.0237694	0.00176462	7.9784e-05	0.000737649	1.84253e-05	0.000198844	4.75207e-06
	S03_2_DDA02	40140	26618	66.3129	29.3406	8.03032		S03_2_DDA02	0.663129	0.00165204	0.000730957	0.000200058			S08	29670.2	2235.66	13436.2	1651.69	45.6233	7.74971	20.005	1.91348	3.83375	0.473594		S08	0.456233	0.0774971	0.00155656	0.000370856	0.000679345	0.000104492	0.000130241	2.27317e-05
	S03_DDA01_0	35596	23145	65.0214	24.9337	6.58963		S03_DDA01_0	0.650214	0.00182665	0.000700464	0.000185123			S09	39453.8	1526.25	27006.2	359.709	68.5029	1.84602	29.1832	0.836114	7.77423	0.442962		S09	0.685029	0.0184602	0.00173957	0.000113562	0.00073992	1.0013e-05	0.000196945	3.86252e-06
	S03_DDA02_0	35656	23300	65.3466	25.1657	6.67097		S03_DDA02_0	0.653466	0.0018327	0.000705791	0.000187093			S10	38528.2	816.25	24893.5	860.967	64.667	3.57075	28.6034	0.543194	6.9508	0.0906335		S10	0.64667	0.0357075	0.00168045	0.000127754	0.000742708	2.38079e-05	0.000180478	4.98211e-06
	S04_2_DDA01	38948	25031	64.2677	29.2081	7.41716		S04_2_DDA01	0.642677	0.00165009	0.000749925	0.000190438			S11	39580.8	771.14	27371	997.497	69.1952	3.52224	29.9495	0.222838	8.12181	0.089205		S11	0.691952	0.0352224	0.0017498	0.000119233	0.000756967	2.04956e-05	0.000205275	5.73503e-06
	S04_2_DDA02	38736	25053	64.6763	28.5951	7.22995		S04_2_DDA02	0.646763	0.00166967	0.000738205	0.000186647			S12	40988.2	907.436	28342.8	686.581	69.2003	3.16371	28.7276	0.146318	8.29747	0.142746		S12	0.692003	0.0316371	0.00169018	0.000114243	0.000701097	1.36937e-05	0.000202453	1.2711e-06
	S04_DDA01_0	36514	25175	68.9462	26.4414	7.02154		S04_DDA01_0	0.689462	0.00188821	0.000724143	0.000192297			S13	38956	628.909	25719	146.917	66.0369	1.36593	31.6476	0.951945	8.15234	0.192684		S13	0.660369	0.0136593	0.00169591	6.21767e-05	0.000812268	1.23311e-05	0.000209255	2.0921e-06
	S04_DDA02_0	35976	24135	67.0864	27.1206	7.13221		S04_DDA02_0	0.670864	0.00186475	0.000753853	0.000198249			S14	13232.5	4509.07	7352	3011.08	54.4754	5.72693	12.7029	2.10051	2.59684	0.923487		S14	0.544754	0.0572693	0.0044174	0.00121896	0.00100942	0.000203718	0.000196427	3.52129e-05
	S05_2_DDA01	40896	27755	67.8673	29.672	8.16252		S05_2_DDA01	0.678673	0.00165951	0.000725547	0.000199592
	S05_2_DDA02	41209	28153	68.3176	29.6554	8.22747		S05_2_DDA02	0.683176	0.00165783	0.000719634	0.000199652
	S05_DDA01_0	35828	23303	65.0413	25.0166	6.54258		S05_DDA01_0	0.650413	0.00181538	0.000698241	0.000182611
	S05_DDA02_0	35250	22760	64.5674	26.2591	6.79805		S05_DDA02_0	0.645674	0.0018317	0.000744939	0.000192852
	S06_2_DDA01	40841	22470	55.0182	23.3433	5.47449		S06_2_DDA01	0.550182	0.00134713	0.000571565	0.000134044
	S06_2_DDA02	40627	21627	53.2331	23.4758	5.41932		S06_2_DDA02	0.532331	0.00131029	0.000577838	0.000133392
	S06_DDA01_0	37556	21811	58.0759	18.8701	5.695		S06_DDA01_0	0.580759	0.00154638	0.000502453	0.00015164
	S06_DDA02_0	37583	21562	57.3717	19.1352	5.76524		S06_DDA02_0	0.573717	0.00152653	0.000509145	0.0001534
	S07_2_DDA01	40229	27670	68.7812	30.4838	8.23128		S07_2_DDA01	0.687812	0.00170974	0.000757756	0.000204611
	S07_2_DDA02	40121	27097	67.5382	30.0364	8.05915		S07_2_DDA02	0.675382	0.00168336	0.000748647	0.000200871
	S07_DDA01_0	39513	28452	72.0067	28.446	7.69864		S07_DDA01_0	0.720067	0.00182235	0.000719915	0.000194838
	S07_DDA02_0	39252	28396	72.3428	28.4294	7.65639		S07_DDA02_0	0.723428	0.00184304	0.00072428	0.000195057
	S08_2_DDA01	31783	12693	39.9364	19.0358	3.59443		S08_2_DDA01	0.399364	0.00125653	0.00059893	0.000113093
	S08_2_DDA02	30392	11563	38.0462	17.8098	3.30202		S08_2_DDA02	0.380462	0.00125185	0.000586003	0.000108648
	S08_DDA01_0	26522	14153	53.3632	21.2558	4.08582		S08_DDA01_0	0.533632	0.00201204	0.00080144	0.000154054
	S08_DDA02_0	29984	15336	51.1473	21.9185	4.35272		S08_DDA02_0	0.511473	0.00170582	0.000731006	0.000145168
	S09_2_DDA01	40711	27359	67.203	30.0199	8.18804		S09_2_DDA01	0.67203	0.00165073	0.00073739	0.000201126
	S09_2_DDA02	40838	27235	66.6903	29.7548	8.12293		S09_2_DDA02	0.666903	0.00163305	0.000728606	0.000198906
	S09_DDA01_0	38096	26861	70.5087	28.6779	7.44351		S09_DDA01_0	0.705087	0.00185082	0.000752781	0.000195388
	S09_DDA02_0	38170	26570	69.6096	28.2803	7.34245		S09_DDA02_0	0.696096	0.00182367	0.000740904	0.000192362
	S10_2_DDA01	39041	24288	62.2115	28.3963	6.9271		S10_2_DDA01	0.622115	0.00159349	0.000727345	0.000177432
	S10_2_DDA02	39402	24042	61.0172	28.4791	6.92247		S10_2_DDA02	0.610172	0.00154858	0.000722784	0.000175688
	S10_DDA01_0	37760	25434	67.357	28.1478	6.8721		S10_DDA01_0	0.67357	0.00178382	0.000745439	0.000181994
	S10_DDA02_0	37910	25810	68.0823	29.3903	7.08151		S10_DDA02_0	0.680823	0.00179589	0.000775266	0.000186798
	S11_2_DDA01	40252	26832	66.66	29.7051	8.1443		S11_2_DDA01	0.6666	0.00165607	0.000737978	0.000202333
	S11_2_DDA02	40056	26305	65.6706	29.8708	8.06809		S11_2_DDA02	0.656706	0.00163947	0.000745725	0.00020142
	S11_DDA01_0	38533	27806	72.1615	30.2353	8.23741		S11_DDA01_0	0.721615	0.00187272	0.000784659	0.000213775
	S11_DDA02_0	39482	28541	72.2886	29.9867	8.03744		S11_DDA02_0	0.722886	0.00183093	0.000759504	0.000203572
	S12_2_DDA01	41773	27818	66.5933	28.8933	8.45245		S12_2_DDA01	0.665933	0.00159417	0.000691674	0.000202342
	S12_2_DDA02	41765	27706	66.3378	28.6945	8.38204		S12_2_DDA02	0.663378	0.00158836	0.000687047	0.000200695
	S12_DDA01_0	40081	28752	71.7347	28.5454	8.15258		S12_DDA01_0	0.717347	0.00178974	0.000712193	0.000203403
	S12_DDA02_0	40334	29095	72.1352	28.7773	8.20278		S12_DDA02_0	0.721352	0.00178845	0.000713476	0.000203371
	S13_2_DDA01	39524	25739	65.1225	32.7866	8.34427		S13_2_DDA01	0.651225	0.00164767	0.000829537	0.000211119
	S13_2_DDA02	39476	25510	64.6215	32.0742	8.27783		S13_2_DDA02	0.646215	0.00163698	0.000812499	0.000209693
	S13_DDA01_0	38383	25851	67.3501	30.782	8.05848		S13_DDA01_0	0.673501	0.00175469	0.000801969	0.000209949
	S13_DDA02_0	38441	25776	67.0534	30.9476	7.92876		S13_DDA02_0	0.670534	0.00174432	0.000805069	0.000206258
	S14_2_DDA01	9808	5502	56.0971	12.1438	2.36647		S14_2_DDA01	0.560971	0.00571952	0.00123815	0.000241279
	S14_2_DDA02	8875	4089	46.0732	9.97349	1.40027		S14_2_DDA02	0.460732	0.00519135	0.00112377	0.000157776
	S14_DDA01_0	17111	10080	58.9095	14.5295	3.47697		S14_DDA01_0	0.589095	0.00344278	0.000849132	0.000203201
	S14_DDA02_0	17136	9737	56.8219	14.165	3.14364		S14_DDA02_0	0.568219	0.00331594	0.000826623	0.000183452
	Biological replicate 1	MS/MS scans	PSMs
	Average	35420	23630.9
	Standard deviation	5802.38	5142.23
	Sum	991759
	Biological replicate 2	MS/MS scans	PSMs
	Average	37261.2	23476.6
	Standard deviation	8122.21	6471.65
	Sum	1043314
	Both replicates	MS/MS scans	PSMs
	Average	36340.6	23553.8
	Standard deviation	7182.46	5898.27
	Sum	2035073	1319011

### Sheet: Coverage evaluations
	Sample	MS/MS spectra	PSMs	Identified spectra (%)	Proteome coverage (%)	Proteome sequence coverage (%)
	S01_2_DDA01	39460	25174	63.7962	27.7833	7.71239			Overall comparison (to base sample #7)
	S01_2_DDA02	39247	25254	64.3463	27.3857	7.65209				MS/MS spectra					PSMs					Identfied spectra (%)					Proteome coverage (%)					Proteome sequence coverage (%)
	S01_DDA01_0	36932	26180	70.887	25.5633	7.04059				Average	Standard Deviation	T-Test #	Significant		Average	Standard Deviation	T-Test #	Significant		Average	Standard Deviation	T-Test #	Significant		Average	Standard Deviation	T-Test #	Significant		Average	Standard Deviation	T-Test #	Significant
	S01_DDA02_0	37238	26269	70.5435	25.5633	7.11995			S01	38219.2	1318.53	0.0942687		S01	25719.2	585.454	0.00248108	*	S01	67.3933	3.84504	0.274332		S01	26.5739	1.17818	0.0131816	*	S01	7.38125	0.349922	0.0577761
	S02_2_DDA01	39510	25852	65.4315	27.9158	7.64579			S02	37451.2	2300.08	0.134567		S02	24784.5	1267.9	0.00927637	*	S02	66.2095	0.697627	0.0396932	*	S02	26.6194	1.47801	0.0271639	*	S02	7.06909	0.669011	0.0805706
	S02_2_DDA02	39373	25911	65.8091	27.8827	7.65109			S03	37918.2	2647.6	0.255359		S03	25015.8	2077.5	0.0637505		S03	65.9275	0.916625	0.030599	*	S03	27.1952	2.47917	0.184458		S03	7.32973	0.808313	0.250617
	S02_DDA01_0	35368	23627	66.8033	25.3645	6.48294			S04	37543.5	1517.85	0.0548471		S04	24848.5	479.865	0.000392705	*	S04	66.2441	2.18896	0.0515648		S04	27.8413	1.28005	0.122063		S04	7.20022	0.167831	0.00757215	*
	S02_DDA02_0	35554	23748	66.7942	25.3148	6.49652			S05	38295.8	3194.51	0.423512		S05	25492.8	2855.27	0.189599		S05	66.4484	1.91705	0.0525927		S05	27.6508	2.37904	0.260182		S05	7.43265	0.886831	0.367471
	S03_2_DDA01	40281	27000	67.0291	29.3406	8.028			S06	39151.8	1829.15	0.549098		S06	21867.5	415.279	1.5591e-05	*	S06	55.9247	2.22022	0.000125918	*	S06	21.2061	2.5472	0.00406427	*	S06	5.58851	0.167532	3.50067e-05	*
	S03_2_DDA02	40140	26618	66.3129	29.3406	8.03032			S07	39778.8	471.858			S07	27903.8	645.077			S07	70.1672	2.37694			S07	29.3489	1.06791			S07	7.91137	0.27955
	S03_DDA01_0	35596	23145	65.0214	24.9337	6.58963			S08	29670.2	2235.66	0.00216388	*	S08	13436.2	1651.69	9.90897e-05	*	S08	45.6233	7.74971	0.005426	*	S08	20.005	1.91348	0.000491296	*	S08	3.83375	0.473594	3.09619e-05	*
	S03_DDA02_0	35656	23300	65.3466	25.1657	6.67097			S09	39453.8	1526.25	0.707302		S09	27006.2	359.709	0.0625357		S09	68.5029	1.84602	0.313552		S09	29.1832	0.836114	0.81559		S09	7.77423	0.442962	0.622648
	S04_2_DDA01	38948	25031	64.2677	29.2081	7.41716			S10	38528.2	816.25	0.0471344	*	S10	24893.5	860.967	0.00178283	*	S10	64.667	3.57075	0.0483757	*	S10	28.6034	0.543194	0.274779		S10	6.9508	0.0906335	0.00396564	*
	S04_2_DDA02	38736	25053	64.6763	28.5951	7.22995			S11	39580.8	771.14	0.168778		S11	27371	997.497	0.409816		S11	69.1952	3.52224	0.665573		S11	29.9495	0.222838	0.345453		S11	8.12181	0.089205	0.232203
	S04_DDA01_0	36514	25175	68.9462	26.4414	7.02154			S12	40988.2	907.436	0.0698961		S12	28342.8	686.581	0.387446		S12	69.2003	3.16371	0.643681		S12	28.7276	0.146318	0.329796		S12	8.29747	0.142746	0.0631586
	S04_DDA02_0	35976	24135	67.0864	27.1206	7.13221			S13	38956	628.909	0.084908		S13	25719	146.917	0.00516904		S13	66.0369	1.36593	0.0313319	*	S13	31.6476	0.951945	0.0186187	*	S13	8.15234	0.192684	0.211553
	S05_2_DDA01	40896	27755	67.8673	29.672	8.16252			S14	13232.5	4509.07	0.00120735	*	S14	7352	3011.08	0.000574417	*	S14	54.4754	5.72693	0.00715559	*	S14	12.7029	2.10051	7.2073e-05	*	S14	2.59684	0.923487	0.000722391	*
	S05_2_DDA02	41209	28153	68.3176	29.6554	8.22747
	S05_DDA01_0	35828	23303	65.0413	25.0166	6.54258			Legend
	S05_DDA02_0	35250	22760	64.5674	26.2591	6.79805			# Compared to Sample 7
	S06_2_DDA01	40841	22470	55.0182	23.3433	5.47449			* Significant = p<0.05, two-tailed nonpaire Student's t-test
	S06_2_DDA02	40627	21627	53.2331	23.4758	5.41932
	S06_DDA01_0	37556	21811	58.0759	18.8701	5.695
	S06_DDA02_0	37583	21562	57.3717	19.1352	5.76524
	S07_2_DDA01	40229	27670	68.7812	30.4838	8.23128
	S07_2_DDA02	40121	27097	67.5382	30.0364	8.05915
	S07_DDA01_0	39513	28452	72.0067	28.446	7.69864
	S07_DDA02_0	39252	28396	72.3428	28.4294	7.65639
	S08_2_DDA01	31783	12693	39.9364	19.0358	3.59443
	S08_2_DDA02	30392	11563	38.0462	17.8098	3.30202
	S08_DDA01_0	26522	14153	53.3632	21.2558	4.08582
	S08_DDA02_0	29984	15336	51.1473	21.9185	4.35272
	S09_2_DDA01	40711	27359	67.203	30.0199	8.18804
	S09_2_DDA02	40838	27235	66.6903	29.7548	8.12293
	S09_DDA01_0	38096	26861	70.5087	28.6779	7.44351
	S09_DDA02_0	38170	26570	69.6096	28.2803	7.34245
	S10_2_DDA01	39041	24288	62.2115	28.3963	6.9271
	S10_2_DDA02	39402	24042	61.0172	28.4791	6.92247
	S10_DDA01_0	37760	25434	67.357	28.1478	6.8721
	S10_DDA02_0	37910	25810	68.0823	29.3903	7.08151
	S11_2_DDA01	40252	26832	66.66	29.7051	8.1443
	S11_2_DDA02	40056	26305	65.6706	29.8708	8.06809
	S11_DDA01_0	38533	27806	72.1615	30.2353	8.23741
	S11_DDA02_0	39482	28541	72.2886	29.9867	8.03744
	S12_2_DDA01	41773	27818	66.5933	28.8933	8.45245
	S12_2_DDA02	41765	27706	66.3378	28.6945	8.38204
	S12_DDA01_0	40081	28752	71.7347	28.5454	8.15258
	S12_DDA02_0	40334	29095	72.1352	28.7773	8.20278
	S13_2_DDA01	39524	25739	65.1225	32.7866	8.34427
	S13_2_DDA02	39476	25510	64.6215	32.0742	8.27783
	S13_DDA01_0	38383	25851	67.3501	30.782	8.05848
	S13_DDA02_0	38441	25776	67.0534	30.9476	7.92876
	S14_2_DDA01	9808	5502	56.0971	12.1438	2.36647
	S14_2_DDA02	8875	4089	46.0732	9.97349	1.40027
	S14_DDA01_0	17111	10080	58.9095	14.5295	3.47697
	S14_DDA02_0	17136	9737	56.8219	14.165	3.14364
