## Supplementary material for "A systematic evaluation of yeast sample preparation protocols for spectral identifications, proteome coverage and post-isolation modifications": SI Table 3

### Sheet: Overall spectral coverages
		PSM	PSM modified	Peaks DB	Potential Glycopeptide spectra	Unsequenced	Unidentified
	S01_2_DDA01	25.2813	15.2255	22.7319	0.557527	3.4744	32.7293			Average for all samples
	S01_2_DDA02	26.058	15.2419	22.5699	0.47647	3.01934	32.6343			Protocol	PSM		PSM modified		Peaks DB		Sugars		Unsequenced		Unidentified
	S01_DDA01_0	29.8711	21.2092	18.8617	0.94498	1.71667	27.3963				Average	Standard deviation	Average	Standard deviation	Average	Standard deviation	Average	Standard deviation	Average	Standard deviation	Average	Standard deviation
	S01_DDA02_0	28.7045	19.899	21.0645	0.87545	1.84758	27.6089			S01	27.4788	2.16589	17.8939	3.11797	21.307	1.79476	0.713606	0.231172	2.5145	0.867487	30.0922	2.99175
	S02_2_DDA01	26.7553	16.6819	21.6072	0.387244	2.91572	31.6527			S02	27.1281	0.594996	17.62	0.997788	20.9242	0.506674	0.537216	0.143706	2.66854	0.226656	31.1219	0.491186
	S02_2_DDA02	27.9836	16.8339	20.5496	0.441927	2.77601	31.4149			S03	26.6148	1.18495	16.7052	0.690175	21.8741	1.05938	0.733453	0.183779	2.69089	0.089989	31.3816	0.975428
	S02_DDA01_0	26.6936	18.4517	21.0105	0.647478	2.39482	30.8019			S04	27.0148	1.22571	17.5746	1.92022	21.0473	1.54121	0.607456	0.126324	2.62543	0.633207	31.1304	1.56608
	S02_DDA02_0	27.0799	18.5127	20.5293	0.672217	2.58761	30.6182			S05	27.3243	1.38148	17.6803	0.645663	20.9726	1.11645	0.471192	0.0910547	2.78636	0.193483	30.7653	1.55084
	S03_2_DDA01	27.3926	16.5438	22.497	0.595814	2.74075	30.2301			S06	24.4981	1.56164	13.7479	2.71336	15.4926	1.1185	2.18615	0.424532	2.59403	0.456625	41.4812	1.83534
	S03_2_DDA02	27.4963	15.8869	22.3742	0.555556	2.76532	30.9218			S07	29.9428	2.4707	18.0235	2.53457	21.3878	2.29352	0.813152	0.209515	2.06836	0.877809	27.7644	1.51094
	S03_DDA01_0	24.9326	16.839	22.3368	0.913024	2.69412	32.2845			S08	15.6026	3.52848	8.45782	2.28837	20.8761	2.00294	0.68678	0.0910103	7.91371	1.41778	46.463	6.40997
	S03_DDA02_0	26.6379	17.551	20.2883	0.869419	2.56338	32.09			S09	29.9016	1.21936	17.1517	2.71779	20.7681	2.16194	0.681389	0.119021	2.49507	0.843186	29.002	1.01049
	S04_2_DDA01	25.9294	15.8879	21.9395	0.510938	3.10414	32.6281			S10	30.5495	3.087	13.0769	2.04	20.2619	1.84158	0.778678	0.289788	2.66534	1.29721	32.6677	2.28551
	S04_2_DDA02	26.8562	16.7751	20.5519	0.493081	3.11855	32.2052			S11	28.8718	2.10063	17.6965	2.81695	21.941	1.89905	0.685875	0.129803	2.33128	0.972411	28.4735	2.55269
	S04_DDA01_0	28.7616	20.3155	19.116	0.753136	1.78014	29.2737			S12	29.5674	1.67004	18.6082	2.76925	20.3269	1.36742	0.697763	0.123205	2.29812	1.07341	28.5016	2.10154
	S04_DDA02_0	26.5121	17.3199	22.5817	0.672671	2.49889	30.4147			S13	28.4123	2.09345	14.1676	3.39882	23.2742	4.2073	0.182824	0.0130434	3.60821	0.431644	30.3549	1.07374
	S05_2_DDA01	28.3524	17.1826	21.8457	0.4866	2.93672	29.196			S14	22.6421	3.61196	8.05164	1.16961	23.4474	4.49808	0.334288	0.199282	5.91475	1.09151	39.6098	4.684
	S05_2_DDA02	28.8723	17.5059	21.3788	0.560557	2.64505	29.0373
	S05_DDA01_0	26.0327	18.6	19.9341	0.474489	2.56224	32.3964
	S05_DDA02_0	26.0397	17.4326	20.7319	0.363121	3.00142	32.4312
	S06_2_DDA01	26.7256	12.3675	14.1794	1.74579	3.01413	41.9676
	S06_2_DDA02	24.0259	10.6432	16.649	1.91498	2.94878	43.8182
	S06_DDA01_0	24.1639	16.4821	14.9883	2.44169	2.31388	39.6102
	S06_DDA02_0	23.0769	15.499	16.1536	2.64215	2.09935	40.529
	S07_2_DDA01	28.8473	16.7193	22.5633	0.651271	2.72689	28.4919
	S07_2_DDA02	27.2999	15.5829	24.0423	0.613145	2.92366	29.5381
	S07_DDA01_0	33.0651	18.3788	19.5682	0.994609	1.32868	26.6646
	S07_DDA02_0	30.559	21.4129	19.3774	0.99358	1.2942	26.363
	S08_2_DDA01	12.8308	6.67338	19.7716	0.660731	8.81603	51.2475
	S08_2_DDA02	12.5033	6.31745	18.6496	0.575809	9.39392	52.5599
	S08_DDA01_0	19.727	10.7684	22.1477	0.720157	7.02813	39.6086
	S08_DDA02_0	17.3493	10.072	22.9356	0.790422	6.41676	42.436
	S09_2_DDA01	29.6357	15.1016	21.8663	0.599347	3.16376	29.6333
	S09_2_DDA02	28.3021	14.5722	23.2529	0.563201	3.27391	30.0358
	S09_DDA01_0	31.0479	20.0073	18.6424	0.811109	1.64584	27.8454
	S09_DDA02_0	30.6209	18.9259	19.311	0.751899	1.89678	28.4936
	S10_2_DDA01	28.5623	11.8721	21.2264	0.550703	3.7038	34.0847
	S10_2_DDA02	27.2829	10.8827	22.344	0.507588	3.87036	35.1124
	S10_DDA01_0	32.8867	14.3061	19.1049	1.05932	1.5678	31.0752
	S10_DDA02_0	33.4661	15.2466	18.3725	0.997098	1.51939	30.3983
	S11_2_DDA01	27.9191	15.9296	22.215	0.596244	3.05078	30.2892
	S11_2_DDA02	26.7326	14.7119	23.6619	0.56421	3.2829	31.0465
	S11_DDA01_0	29.1983	19.578	22.6455	0.739626	1.58825	26.2502
	S11_DDA02_0	31.6372	20.5663	19.2417	0.843422	1.40317	26.3082
	S12_2_DDA01	28.1905	16.2306	21.5235	0.648744	3.16951	30.2372
	S12_2_DDA02	28.0929	16.1906	21.4893	0.565066	3.28026	30.3819
	S12_DDA01_0	30.6529	20.9301	19.2959	0.855767	1.2849	26.9804
	S12_DDA02_0	31.3334	21.0815	18.9989	0.721476	1.45783	26.407
	S13_2_DDA01	26.1158	10.8643	27.9577	0.184698	3.69143	31.1861
	S13_2_DDA02	27.4496	11.6349	25.3445	0.192522	4.0227	31.3558
	S13_DDA01_0	29.1379	16.6975	21.3245	0.190188	3.00133	29.6485
	S13_DDA02_0	30.9461	17.4735	18.4699	0.163888	3.71739	29.2292
	S14_2_DDA01	20.6464	6.40294	28.8438	0.203915	6.03589	37.867
	S14_2_DDA02	18.7042	8.87887	17.8592	0.630986	7.38028	46.5465
	S14_DDA01_0	26.6203	8.88902	23.1372	0.262989	4.84484	36.2457
	S14_DDA02_0	24.5973	8.03571	23.9496	0.239262	5.39799	37.7801
	Average Biological replicate 1	27.9054	17.1601	20.1471	0.83588	2.62333	31.3282
	Average Biological replicate 2	25.7444	13.7622	21.8388	0.608381	3.83018	34.2161
	Average both replicates	26.8249	15.4611	20.9929	0.722131	3.22676	32.7721
	Standard deviation	4.23945	3.96219	2.65205	0.475673	1.76522	5.95675
