## Supplementary material for "A systematic evaluation of yeast sample preparation protocols for spectral identifications, proteome coverage and post-isolation modifications": SI Table 4

### Sheet: All GO distributions
	Biological replicate 1
	Technical replicate 1				Technical replicate 2					Average
		GO term plot	Number of proteins	Percentage		GO term plot	Number of proteins	Percentage		GO term plot	Percentage	Standard deviation
	0	GO:0140535 intracellular protein-containing complex	32	1.96199	0	GO:0140535 intracellular protein-containing complex	30	1.83374		GO:0140535 intracellular protein-containing complex	1.89786	0.0906834
	1	GO:0031224 intrinsic component of membrane	40	2.45248	1	GO:0031224 intrinsic component of membrane	39	2.38386		GO:0031224 intrinsic component of membrane	2.41817	0.0485217
	2	GO:0099080 supramolecular complex	43	2.63642	2	GO:0098796 membrane protein complex	45	2.75061		GO:0099080 supramolecular complex	2.72408	0.123968
	3	GO:0098796 membrane protein complex	45	2.75904	3	GO:0099080 supramolecular complex	46	2.81174		GO:0098796 membrane protein complex	2.75483	0.00596253
	4	GO:0140513 nuclear protein-containing complex	51	3.12692	4	GO:0140513 nuclear protein-containing complex	53	3.23961		GO:0140513 nuclear protein-containing complex	3.18326	0.0796858
	5	GO:1902494 catalytic complex	74	4.53709	5	GO:1902494 catalytic complex	75	4.58435		GO:1902494 catalytic complex	4.56072	0.0334166
	6	GO:0016020 membrane	166	10.1778	6	GO:0016020 membrane	171	10.4523		GO:0016020 membrane	10.3151	0.194113
	7	GO:1990904 ribonucleoprotein complex	188	11.5267	7	GO:1990904 ribonucleoprotein complex	189	11.5526		GO:1990904 ribonucleoprotein complex	11.5396	0.0183116
	8	GO:0043226 organelle	871	53.4028	8	GO:0043226 organelle	865	52.8729		GO:0043226 organelle	53.1378	0.374738
	9	other	121	7.41876	9	other	123	7.51834		other	7.46855	0.0704108
	Total		1631	100	Total		1636	100
	Biological replicate 2
	Technical replicate 1				Technical replicate 2					Average
		GO term plot	Number of proteins	Percentage		GO term plot	Number of proteins	Percentage		GO term plot	Percentage	Standard deviation
	0	GO:0140535 intracellular protein-containing complex	39	2.19718	0	GO:0140535 intracellular protein-containing complex	40	2.30548		GO:0140535 intracellular protein-containing complex	2.25133	0.0765743
	1	GO:0098796 membrane protein complex	44	2.47887	1	GO:0099080 supramolecular complex	44	2.53602		GO:0098796 membrane protein complex	2.56509	0.121922
	2	GO:0099080 supramolecular complex	45	2.53521	2	GO:0098796 membrane protein complex	46	2.6513		GO:0099080 supramolecular complex	2.53562	0.00057402
	3	GO:0031224 intrinsic component of membrane	55	3.09859	3	GO:0031224 intrinsic component of membrane	50	2.88184		GO:0031224 intrinsic component of membrane	2.99022	0.153263
	4	GO:0140513 nuclear protein-containing complex	68	3.83099	4	GO:0140513 nuclear protein-containing complex	67	3.86167		GO:0140513 nuclear protein-containing complex	3.84633	0.021698
	5	GO:1902494 catalytic complex	86	4.84507	5	GO:1902494 catalytic complex	79	4.55331		GO:1902494 catalytic complex	4.69919	0.206303
	6	GO:0016020 membrane	179	10.0845	6	GO:0016020 membrane	185	10.6628		GO:0016020 membrane	10.3737	0.408932
	7	GO:1990904 ribonucleoprotein complex	193	10.8732	7	GO:1990904 ribonucleoprotein complex	191	11.0086		GO:1990904 ribonucleoprotein complex	10.9409	0.0957466
	8	GO:0043226 organelle	924	52.0563	8	GO:0043226 organelle	900	51.8732		GO:0043226 organelle	51.9648	0.129499
	9	other	142	8	9	other	133	7.66571		other	7.83285	0.236382
	Total		1775	100	Total		1735	100

### Sheet: Overview membrane fractions
								Biological replicate 1							Biological replicate 2
	Sample	Membrane proteins	Total proteins	Membrane proteins (%)	Difference (%) from average % membrane proteins				Average membrane proteins (%)	Standard deviation	Average difference (%) from average % membrane proteins	Standard deviation				Average membrane proteins (%)	Standard deviation	Average difference (%) from average % membrane proteins	Standard deviation
	S01_2_DDA01	158	1499	10.5404	-2.02285			S01	11.2842	0.0496754	0.839746	0.443919			S01	10.5067	0.04765	-2.33604	0.442927
	S01_2_DDA02	155	1480	10.473	-2.64924			S02	10.7528	0.121788	-3.90881	1.08835			S02	10.6791	0.127433	-0.732993	1.18454
	S01_DDA01_0	145	1281	11.3193	1.15364			S03	11.374	0.876354	1.64236	7.83145			S03	10.6382	0.0248451	-1.11367	0.230946
	S01_DDA02_0	145	1289	11.249	0.525848			S04	11.1528	0.58095	-0.333721	5.1916			S04	10.7914	0.181261	0.310394	1.6849
	S02_2_DDA01	160	1511	10.589	-1.57059			S05	10.6283	0.43561	-5.02118	3.89278			S05	10.6452	0.284517	-1.04821	2.6447
	S02_2_DDA02	161	1495	10.7692	0.104604			S06	11.9642	0.249436	6.91687	3.30827			S06	10.4654	0.355903	-2.71928	3.30827
	S02_DDA01_0	146	1347	10.8389	-3.13923			S07	10.7571	0.0606092	-3.86986	0.541628			S07	10.8048	0.229911	0.434985	2.13712
	S02_DDA02_0	144	1350	10.6667	-4.67839			S08	12.1902	1.26302	8.9362	11.2869			S08	11.7777	0.182939	9.47884	1.7005
	S03_2_DDA01	169	1586	10.6557	-0.950363			S09	11.4198	0.19423	2.05149	1.73572			S09	10.5249	0.46089	-2.16653	4.28417
	S03_2_DDA02	166	1563	10.6206	-1.27697			S10	11.1291	0.556526	-1.91085	4.97334			S10	10.4056	0.180455	-3.27588	1.67741
	S03_DDA01_0	144	1339	10.7543	-3.89531			S11	11.3965	0.625311	1.84336	5.58803			S11	10.3266	0.00454246	-4.00988	0.0422241
	S03_DDA02_0	151	1259	11.9936	7.18003			S12	10.1311	0.129708	-9.46454	1.15912			S12	10.3867	0.0971882	-3.4512	0.903405
	S04_2_DDA01	171	1566	10.9195	1.50179			S13	10.3151	0.194113	-7.82045	1.73467			S13	10.3737	0.408932	-3.57234	3.8012
	S04_2_DDA02	164	1538	10.6632	-0.881007			S14	12.1676	0.515796	8.73435	4.60936			S14	12.2858	0.749646	14.2018	6.96828
	S04_DDA01_0	152	1415	10.742	-4.00474
	S04_DDA02_0	159	1375	11.5636	3.33729
	S05_2_DDA01	167	1599	10.444	-2.9183
	S05_2_DDA02	173	1595	10.8464	0.821878
	S05_DDA01_0	146	1335	10.9363	-2.26857
	S05_DDA02_0	145	1405	10.3203	-7.7738
	S06_2_DDA01	129	1263	10.2138	-5.05858
	S06_2_DDA02	136	1269	10.7171	-0.379973
	S06_DDA01_0	114	939	12.1406	8.49305
	S06_DDA02_0	120	1018	11.7878	5.34068
	S07_2_DDA01	174	1635	10.6422	-1.07618
	S07_2_DDA02	178	1623	10.9673	1.94615
	S07_DDA01_0	162	1500	10.8	-3.48687
	S07_DDA02_0	162	1512	10.7143	-4.25284
	S08_2_DDA01	123	1033	11.9071	10.6813
	S08_2_DDA02	106	910	11.6484	8.27641
	S08_DDA01_0	143	1093	13.0833	16.9172
	S08_DDA02_0	135	1195	11.2971	0.95516
	S09_2_DDA01	176	1622	10.8508	0.862838
	S09_2_DDA02	164	1608	10.199	-5.19589
	S09_DDA01_0	167	1445	11.5571	3.27882
	S09_DDA02_0	161	1427	11.2824	0.824148
	S10_2_DDA01	162	1538	10.5332	-2.08978
	S10_2_DDA02	159	1547	10.278	-4.46199
	S10_DDA01_0	162	1509	10.7356	-4.06249
	S10_DDA02_0	168	1458	11.5226	2.97088
	S11_2_DDA01	166	1607	10.3298	-3.98003
	S11_2_DDA02	166	1608	10.3234	-4.03974
	S11_DDA01_0	179	1512	11.8386	5.7947
	S11_DDA02_0	163	1488	10.9543	-2.10797
	S12_2_DDA01	163	1559	10.4554	-2.8124
	S12_2_DDA02	159	1541	10.318	-4.09001
	S12_DDA01_0	153	1524	10.0394	-10.2842
	S12_DDA02_0	156	1526	10.2228	-8.64492
	S13_2_DDA01	179	1775	10.0845	-6.2602
	S13_2_DDA02	185	1735	10.6628	-0.884491
	S13_DDA01_0	166	1631	10.1778	-9.04705
	S13_DDA02_0	171	1636	10.4523	-6.59385
	S14_2_DDA01	77	655	11.7557	9.27449
	S14_2_DDA02	71	554	12.8159	19.1291
	S14_DDA01_0	97	774	12.5323	11.9937
	S14_DDA02_0	91	771	11.8029	5.47503
	Average			10.9741
	Stdev			0.700072
	Biological replicate 1
	Average			11.1902
	Stdev			0.735137
	Biological replicate 2			10.758
	Average			0.600887
	Stdev
