## Supplementary material for "A systematic evaluation of yeast sample preparation protocols for spectral identifications, proteome coverage and post-isolation modifications": SI Table 5

### Sheet: Top mass shifts p val
	Mass shift	Unimod annotation	P1	P2	P3	P4	P5	P6	P7	P8	P9	P10	P11	P12	P13	P14	p-value (ANOVA)
	-119.05	nan	0	0.254599	0	0	0.773864	0	0.451757	0	0	0.943199	1.81946	0.440479	4.00492	8.14963	5.17985e-08
	-89.04	Met-loss+Acetyl,Trp->Pro,	103.796	101.504	98.5583	111.668	98.0292	6.91706	106.168	77.8983	105.663	106.935	108.13	107.089	103.801	0	5.46951e-21
	-73.05	Trp->Xle,	0	0	0	0	0	0.223131	0.226541	0	8.23672	0	0	0	0	0	3.73564e-30
	-72.01	Trp->Asn,Glu->Gly,	1.65316	2.70339	2.3991	3.33443	2.12616	1.38664	3.61541	3.84833	1.79966	3.7554	2.73367	3.50543	2.81812	10.6698	4.8517e-06
	-59.05	Arg->Pro,	0.242312	0	0.480561	0.235001	0	0.701264	0.450619	0	0	9.39579	0.451579	0	0.710784	0.54341	1.64742e-19
	-18.02	Phe->Glu,15N-oxobutanoic,Phospho+PL,Pyro_glu,Xlink:EDC,oxoalanine,Asp->Pro,Met->Xle,	9.70286	11.9973	13.2913	11.1327	14.6456	11.3079	14.6901	6.18988	24.9731	15.0713	19.8441	25.3432	20.0365	2.99663	0.0020139
	-17.03	Pyro-glu,N-oxobutanoic,Xlink:KQisopeptide,Met->Asn,Asn->Pro,	161.71	246.717	181.816	199.847	237.997	151.607	187.279	140.423	193.965	163.826	223.208	206.112	144.88	138.785	0.00106281
	-3.02	Met->Gln,Met->Lys,Cys->methylaminoAla,	15.4277	10.7147	11.9306	12.3168	13.1495	9.1723	12.2073	3.17811	10.1722	7.2802	11.7934	20.4386	12.4709	1.08682	0.00124747
	-2.03	didehydro,Val->Pro,Xlink:Disulfide,Met->Glu,Thr->Val,Cys->Thr,Asp->Xle,	6.12582	8.88086	6.62672	5.32968	8.86557	6.27765	7.90951	1.07931	5.30823	10.7901	5.47118	7.90881	9.44216	0	0.0001509
	-1.03	Lysaminoadipicsealde,Cystine,	7.83537	6.63101	3.69461	6.01488	7.42609	7.93508	10.6058	0	8.06783	6.34147	11.3819	8.35471	4.22003	1.49719	0.00440696
	-1	Lysaminoadipicsealde,Cystine,	161.802	138.064	135.487	136.779	134.443	120.576	180.923	34.677	159.843	132.392	157.675	176.767	142.378	46.8341	9.47197e-05
	0.97	nan	1365.12	1280.33	1271.97	1322.59	1239.3	1066.67	1507.8	590.146	1424.86	1290.73	1437.82	1414.4	736.751	291.104	3.29013e-09
	1	nan	279.008	241.438	227.674	232.65	245.229	204.838	347.672	77.4995	282.505	245.007	289.216	330.903	311.823	47.5263	0.000860447
	11.98	Thiazolidine,Cys->Asp,Thr->Xle,Ser->Val,	0.704891	0.969184	0.902253	0	0.954534	0	0	0	0.671214	0.703333	0.685506	0.218145	22.1405	11.3988	2.27101e-19
	12	Thiazolidine,Cys->Asp,Thr->Xle,Ser->Val,	0	0.230274	0.451126	1.43365	0.219673	1.35267	0	0.315561	0	0	0.90882	1.7652	144.485	91.5906	2.33608e-18
	12.03	Thiazolidine,Cys->Asp,Thr->Xle,Ser->Val,	1.41292	2.39936	1.18719	2.18301	1.83581	1.38562	1.58413	0	2.30173	2.11393	1.37826	1.53415	19.8766	12.3339	0.00129695
	14.01	Pyroglutamic,oxolactone,Thr->Asp,Carbonyl,Methyl,Asp->Glu,Gly->Ala,Ser->Thr,Val->Xle,Asn->Gln,Asn->Lys,	100.602	54.8077	39.8477	17.3368	108.162	43.3786	17.6184	9.13125	21.241	17.861	20.7487	30.7973	8.92978	9.23194	6.11368e-06
	17.03	Pro->Asn,Asn->Met,Ammonium,D3-Me-ester,13C6-15N2-D9,	121.71	121.402	164.441	193.974	166.741	129.168	209.198	52.0928	229.341	160.476	214.227	227.58	155.323	71.0222	8.74536e-07
	17.98	Xle->Met,Pro->Asp,Fphe,Pro->HAVA,Glu->Phe,Methyl-Heavy,	12.9832	10.7396	8.07127	9.37831	13.398	5.84825	11.9678	1.95016	11.6132	5.16459	10.7248	15.8444	4.00319	0.541158	1.5611e-07
	27.98	Delta:H(-4)O(2),Formyl,Ser->Asp,Thr->Glu,Lys->Arg,di-Methylation,Acetald+28,Ethyl,Ala->Val,Cys->Met,Gln->Arg,Label:13C(6)15N(4)+Methyl:2H(3)13C(1),	1.1986	243.436	4.85049	1.20393	149.686	2.06938	1.12897	0	2.02416	0.940391	1.59861	1.76079	2.36481	1.62798	3.98727e-17
	39.98	Pyro-cmC,G-H1,Pro->His,Propionald+40,Gly->Pro,	54.0014	67.3741	57.8038	58.3344	64.3802	43.0646	61.2153	42.4026	0	1.17268	61.0289	56.7779	44.7171	29.4163	7.37123e-20
	40.03	Pyro-cmC,G-H1,Pro->His,Propionald+40,Gly->Pro,	1367.5	1314.08	1263.84	1524.46	1283.17	945.192	971.965	694.035	1215.6	1191.92	1155.23	1149.02	0.95231	1.49944	5.01915e-17
	41.03	AzidoF,amidine,Ser->Gln,Ser->Lys,Asp->Arg,	7.33985	11.4034	11.9622	7.51557	7.67198	3.48687	9.72442	2.85775	9.21777	6.11146	6.8436	9.47981	2.58476	1.6107	0.000253726
	42	Acetyl,Ser->Glu,Guanidination,amidino,tri-Methylation,Gly->Val,Ala->Xle,Propyl,Asn->Arg,	65.6803	71.0676	77.3035	80.0617	71.4322	84.6169	78.8229	39.3915	86.4741	43.6961	87.5563	77.0197	74.4924	315.249	8.08703e-16
	42.04	Acetyl,Ser->Glu,Guanidination,amidino,tri-Methylation,Gly->Val,Ala->Xle,Propyl,Asn->Arg,	8.36824	6.27756	7.10882	6.03853	6.05315	11.3264	8.12925	1.66622	6.383	6.58557	5.0135	9.46507	5.88156	2.03835	0.000117106
	56.03	Xlink:DST[56],Propionyl_light,Acrolein56,Diethylation,Gly->Xle,	5.20488	6.22846	3.91967	3.13411	4.91722	4.19233	4.75089	2.29703	3.86736	9.39189	9.10464	7.49189	5.66268	2.56673	0.00402861
	56.06	Xlink:DST[56],Propionyl_light,Acrolein56,Diethylation,Gly->Xle,	3.57656	2.67862	1.21276	2.1753	2.82604	4.68899	6.32576	0.664789	4.82763	5.16599	2.50925	6.60087	1.1677	1.06954	8.55984e-07
	57.01	Carbamidomethyl,Ala->Gln,Gly->Asn,Gly,Val->Arg,Glu->Trp,Ala->Lys,	2716.74	2545.91	2439.9	2440.42	2591.95	1741.47	2828.08	1153.05	19.268	484.287	2613.67	2840.14	2286.62	1400.69	1.80407e-19
	71.03	Delta:H(3)C(3)O(2),Propionamide,Gly->Gln,Asp->Trp,Deoxyhypusine,Gly->Lys,Dimethylaminoethyl,	1.41011	0.945755	1.57743	0.736365	1.36406	4.32856	1.12998	2.56029	2118.53	1.40216	0.685506	0.881263	2.82829	1.08457	1.09221e-30
	79	nan	1.20595	1.19979	1.77807	0.741647	1.49181	0.957878	1.57916	1.0351	0	17.9118	1.8172	0.664766	1.18522	0.541158	0.00287549
	79.96	selenyl,Sulfation,Phospho,Delta:H(4)C(5)O(1),Gly->His,	2.41751	1.20069	2.71061	2.95118	3.99767	1.38718	4.74219	2.65169	4.09182	3.53042	3.40522	8.37394	2.1222	0	0.000695675
	94.96	sulfo+amino,	0	0	0.253646	0.251401	0.222252	0	0	0	0	5.41513	0.226008	0	0	0	5.38333e-08
	99.02	Ser->Trp,NIPCAM,Gly->Arg,	0	0.230274	0.226066	0.970371	1.17421	1.64116	0.676845	1.04022	1.15152	11.0519	0.226008	0.218145	0.233545	2.56899	1.71498e-05
	114.03	Xlink:DST,Xlink:DST[114],Gluratylation,Xlink:BS2G[114],GlyGly,Dicarbamidomethyl,	4.03573	6.58237	2.68318	2.4103	5.1888	6.0226	4.06287	2.64115	4.12314	23.7124	3.85922	3.71209	3.07421	3.2214	7.90001e-12
	125.07	NEM,	0	0.484873	0	0	0	0	0	0	0	0	0	0	2.10172	6.65018	5.47273e-10
	128.08	Lys,TMAB-d0,spermidine,	4.26535	5.6695	5.86579	5.06044	7.33374	6.70646	7.45285	1.6608	7.11979	5.17133	6.13343	9.91151	26.6442	0.54341	3.03117e-07
	156.09	Xlink:DSS[156],Arg,HNE,	0.463981	0.715033	1.94712	0.937129	2.21736	5.09713	1.1286	0	0.905948	1.41004	1.36266	1.099	5.64441	0.541158	2.41552e-06
	183.03	AEBS,	24.2323	21.2497	20.3931	21.8836	27.3439	55.2141	37.5008	2.97268	48.1374	15.0499	64.167	56.2526	226.148	3.79261	1.23399e-07

### Sheet: Top mass shifts Stdev
	P1	P2	P3	P4	P5	P6	P7	P8	P9	P10	P11	P12	P13	P14
	0	0.440978	0	0	1.34037	0	0.451761	0	0	0.943202	1.10304	0.440505	1.06022	4.49884
	7.38816	10.6895	13.2614	5.32366	7.75742	11.9807	7.24209	10.707	5.46604	13.2155	5.0148	4.36354	13.6526	0
	0	0	0	0	0	0.386474	0.39238	0	1.07195	0	0	0	0	0
	0.767437	0.934546	0.505572	1.49802	0.333333	0.467245	1.92082	0.708872	1.66689	1.14181	0.641115	1.83963	1.47269	4.23328
	0.419696	0	0.48224	0.407033	0	0.788558	0.450619	0	0	1.7627	0.451579	0	0.784421	0.941214
	2.29206	1.92349	3.32759	1.96716	7.05851	1.38857	6.49432	1.95003	10.4611	9.13846	8.5592	10.2703	6.40746	2.82785
	26.8525	44.851	19.4302	19.141	31.5829	24.1599	28.2847	37.771	29.717	30.1888	56.6375	45.6535	30.9231	12.5749
	2.92093	2.85928	3.06305	6.02635	5.89592	3.34443	5.50831	1.83066	7.78617	0.385461	7.16146	4.33476	2.19775	1.88243
	2.2937	2.5386	2.09348	1.1977	2.5165	1.41477	1.75254	1.86942	1.99687	3.22888	1.45229	1.47977	6.11672	0
	3.67801	3.3451	2.22463	3.38768	3.11698	5.53909	4.93978	0	3.05695	1.80679	3.84063	2.28788	2.32719	1.60805
	53.4488	9.96063	19.9126	35.2037	13.3223	29.6556	55.0853	8.99418	30.2342	42.0661	39.3962	32.3664	42.9027	33.7203
	293.022	129.257	101.495	204.148	57.0518	195.313	245.572	147.219	220.245	293.016	231.788	215.353	171.024	38.4936
	90.1009	32.0868	30.2664	60.8895	12.6404	31.2398	125.574	32.6504	76.5641	64.9096	101.341	126.511	133.258	30.1902
	0.40723	0.651958	0.902257	0	0.632084	0	0	0	0.742326	0.406083	0.395861	0.377838	4.33946	4.47958
	0	0.398846	0.451129	0.440714	0.380485	0.990219	0	0.546568	0	0	0.638094	0.891825	40.5454	25.5566
	1.04802	0.361246	1.21107	0.823054	0.815863	0.464416	1.34003	0	0.83713	0.406533	1.39399	1.29398	14.3524	12.5547
	46.9664	32.48	23.388	4.30098	56.7666	13.1175	8.70629	5.55694	8.37094	4.24594	7.9193	3.1376	1.91665	3.93498
	55.9455	52.7186	27.0358	4.32184	19.2126	8.38634	28.6786	4.53758	43.5575	50.5693	30.7427	62.6	10.2974	36.7371
	2.2397	2.25191	2.15277	4.29417	2.02199	3.85515	3.55911	1.41967	3.22907	1.69105	3.87647	4.18547	0.809313	0.937313
	0.804356	38.0998	1.91599	1.07365	77.177	0.759809	0.389281	0	1.58978	0.668149	1.19123	1.08366	1.5758	1.80161
	1.9225	2.81686	1.85182	0.924408	5.34745	2.47367	2.21112	7.41078	0	0.39973	11.4942	8.15639	4.85671	11.7201
	37.489	87.0993	134.714	162.221	35.7453	97.2185	482.979	81.885	67.6901	24.9721	29.7359	37.6076	1.64945	1.60899
	1.84728	2.81942	0.988063	3.04415	2.01907	1.80852	4.7788	1.5763	3.14927	3.56137	3.56971	3.86302	2.23051	1.7756
	7.3091	7.50934	1.97882	10.4491	4.5532	52.2147	16.2584	11.7277	16.1188	2.29545	18.5381	10.8327	21.4643	51.9225
	4.2565	0.73623	1.39163	1.42936	1.53641	1.35592	2.10308	1.69691	1.30723	2.59287	1.02571	2.91211	2.4224	2.04616
	2.40589	1.13316	2.42264	1.07197	1.15488	1.51551	3.22796	0.636652	1.72324	1.74531	3.20037	3.70158	2.93405	1.67779
	1.5962	0.498129	0.795791	0.445891	0.569377	2.47313	1.68993	0.669283	1.08612	1.55644	1.00841	1.34417	1.01283	1.8525
	400.123	113.176	77.1723	216.328	42.3076	241.393	348.712	354.242	3.50058	19.1649	315.636	276.868	359.94	154.142
	1.04663	1.12892	1.84244	0.828982	0.977685	2.53037	0.39336	3.74145	301.554	1.54743	0.395861	1.08222	1.16872	1.08457
	1.57954	0.81091	1.81318	0.814945	1.14878	1.17381	1.84381	1.1823	0	16.0919	1.68791	0.735754	1.23013	0.937313
	2.51496	1.22766	1.57028	2.01454	0.574432	1.06603	1.16934	1.41298	1.43926	1.55015	2.41149	3.64404	1.39353	0
	0	0	0.439328	0.435439	0.384952	0	0	0	0	3.09209	0.391457	0	0	0
	0	0.398846	0.391558	1.20098	0.353453	1.03784	0.747322	1.18332	0.759567	7.40224	0.391457	0.377838	0.404512	1.67725
	3.67228	1.29606	1.5914	0.475086	2.49555	1.14799	2.6668	1.08497	1.37565	2.75479	2.16373	3.72532	2.73184	3.55119
	0	0.486091	0	0	0	0	0	0	0	0	0	0	1.78421	2.9276
	1.94288	2.61232	1.9627	0.358249	0.870963	1.28541	1.84524	0.703209	1.56643	1.94823	2.12116	3.93629	12.7778	0.941214
	0.463981	0.41482	0.762506	0.937138	2.91561	1.49548	0.981121	0	1.09679	1.05219	0.443695	1.1447	0.66918	0.937313
	4.52318	4.75363	3.43046	8.96569	2.81154	15.3534	1.43096	3.18782	3.13502	5.3257	14.4766	6.35062	125.541	4.43012
